# Speciation in kleptoparasites of oak gall wasps often correlates with a shift into a new tree habitat, tree organ, or gall morphospace

**DOI:** 10.1101/2023.09.07.556376

**Authors:** Anna K.G. Ward, Y. Miles Zhang, Guerin E. Brown, Alaine C. Hippee, Kirsten M. Prior, Shannon Rollins, Nicolas Sierra, Sofia I. Sheikh, Carly M. Tribull, Andrew A. Forbes

## Abstract

Host shifts to new plants can drive speciation for plant-feeding insects, but how commonly do host shifts also drive diversification for the parasites of those same insects? Oak gall wasps induce galls on oak trees and shifts to novel tree hosts and new tree organs have been implicated as drivers of oak gall wasp speciation. Gall wasps are themselves attacked by many insect parasites, which must find their hosts on the correct tree species and organ, but which also must navigate the morphologically variable galls with which they interact. Thus, we ask whether host shifts to new trees, organs, or gall morphologies correlate with gall parasite diversification. We delimit species and infer phylogenies for two genera of gall kleptoparasites, *Synergus* and *Ceroptres*, reared from a variety of North American oak galls. We find that most species were reared from galls induced by just one gall wasp species, and no parasite species was reared from galls of more than four species. Most kleptoparasite divergence events correlate with shifts to non-ancestral galls. These shifts often involved changes in tree habitat, gall location, and gall morphology. Host shifts are thus implicated in driving diversification for both oak gall wasps and their kleptoparasitic associates.
