## Supplemental Table S1 for "Speciation in kleptoparasites of oak gall wasps often correlates with a shift into a new tree habitat, tree organ, or gall morphospace"

### Sheet: Sheet1
Supplementary Table 1. Synergus samples (and four outgroups) used for UCE phylogeny and species delimiation. "Final Species Assignment" combines both a morphological identification (where a match to a named species was found) and molecular species delimitation based on both UCE and COI data (see methods). Thus, "Synergus oneratus A" and "Synergus oneratus B" are two different putative species, bo…
Sample	UCE (SODA)	COI (Ward et al. 2020)	Final Species Assignment	Specimen # or Source	Gall host species	Tree host	Collection (country:state)	collection location	COI Acccession # (from Ward et al. 2020)	Representative Vouchered Sample(s)	Reference Images
Syn_442_002_3C	0	Clade 24	Synergus punctatus A	442_002_3C	Acraspis erinacei	Q. alba	USA:IA	Tiffin_IA	MT124832		Ward et al. 2020, Fig S41
Syn_702_002_3	0	Clade 24	Synergus punctatus A	702_002_3	Acraspis erinacei	Q. alba	USA:IA	Iowa_City_IA	MT124898		Ward et al. 2020, Fig S41
Syn_536_019_3A	1	Clade 26	Synergus campanula A	536_019_3A	Disholcaspis quercusglobulus	Q. stellata	USA:MO	St_Louis_MO	MT124844		Ward et al. 2020, Fig S43, S44
Syn_701_019_64C	1	Clade 27	Synergus campanula C	701_019_64C	Disholcaspis quercusglobulus	Q. alba	USA:IA	Iowa_City_IA	MT124896	SUI:36966	Ward et al. 2020, Fig S43, S44
Syn_539-067-12	2	Clade 23	Synergus campanula B	539-067-12	Andricus robustus	Q. stellata	USA:MO	St. Louis MO		SUI:36949	Ward et al. 2020, Fig S39
Syn_631_005_3B	2	Clade 25	Synergus campanula B	631_005_3B	Andricus dimorphus	Q. prinoides	USA:KS	Konza_KS	MT124874		Ward et al. 2020, Fig S42
Syn_642_009_21A	3	Clade 20	Synergus punctatus B	642_009_21A	Andricus nigricens	Q. bicolor	USA:IA	Iowa_City_IA	MT124879	SUI:36962	Ward et al. 2020, Fig S34, S35
Syn_555_019_35B	4	Clade 21	Synergus sp. 3	555_019_35B	Disholcaspis quercusglobulus	Q. stellata	USA:KY	Paducah_KY	MT124856	SUI:36963	Ward et al. 2020, Fig S36
Syn_1025_023_2B	4	Clade 22	Synergus sp. 3	1025_023_2B	Philonix fulvicollis	Q. macrocarpa	USA:IA	Iowa_City_IA	MT124909	SUI:36964	Ward et al. 2020, Fig S37, S38
Syn_630_023_4A	4	Clade 22	Synergus sp. 3	630_023_4A	Philonix fulvicollis	Q. prinoides	USA:KS	Konza_KS	MT124873		Ward et al. 2020, Fig S37, S38
Syn_994_023_1	4	Clade 22	Synergus sp. 3	994_023_1	Philonix fulvicollis	Q. alba	USA:IA	Tiffin_IA	MT124908		Ward et al. 2020, Fig S37, S38
Syn_134_008_34	5	Clade 19	Synergus walshii A	134_008_34	Druon ignotum	Q. macrocarpa	USA:IA	Spirit_Lake_IA	MT124813	SUI:36961	Ward et al. 2020, Fig S32, S33
Syn_1589-160-36A	5	N/A	Synergus walshii A	1589-160-36A	Druon quercuslanigerum	Q. virginiana	USA:TX	Lake kyle, Kyle TX			Figure S11
Syn_115_1_4	6	Clade 18	Synergus walshii B	115_1_4	Phylloteras volutellae	Q. macrocarpa	USA:IA	Spirit_Lake_IA	MT124808		Ward et al. 2020, Fig S30, S31
Syn_362_024_1C	6	Clade 18	Synergus walshii B	362_024_1C	Phylloteras poculum	Q. bicolor	USA:IA	Iowa_City_IA	MT124829	SUI:36960	Ward et al. 2020, Fig S30, S31
Syn_1486_126_1	7	N/A	Synergus sp. 7	1486_126_1	Antron douglasii	Q. lobata	USA:CA	Folsom CA		1486-126-4; PSUC_FEM 000255500	Figure S2
Syn_1524_124_1	7	N/A	Synergus sp. 7	1524_124_1	Andricus kingi	Q. lobata	USA:CA	Westlake Village CA			Figure S1
Syn_1497_141_3A	8	N/A	Synergus sp. 8	1497_141_3A	Dryocosmus minusculus	Q. agrifolia	USA:CA	San Jose CA		1497-141-4B; PSUC_FEM 000255501	Figure S3
Syn_1497_141_4A	8	N/A	Synergus sp. 8	1497_141_4A	Dryocosmus minusculus	Q. agrifolia	USA:CA	San Jose CA			Figure S4
Syn_1515_141_2	8	N/A	Synergus sp. 8	1515_141_2	Dryocosmus minusculus	Q. agrifolia	USA:CA	Buelton CA			Figure S5
Syn_1105_003_10A	9	Clade 16	Synergus erinacei A	1105_003_10A	Acraspis pezomachoides	Q. alba	USA:KY	Paducah_KY	MT124915		Ward et al. 2020, Fig S27, S28
Syn_602_003_1A	9	Clade 16	Synergus erinacei A	602_003_11A	Acraspis pezomachoides	Q. alba	USA:IL	Urbana_IL	MT124868	SUI:36957	Ward et al. 2020, Fig S27, S28
Syn_1_22_1	10	Clade 17	Synergus erinacei B	1_22_1	Acraspis quercushirta	Q. macrocarpa	USA:IA	Spirit_Lake_IA	MT124788	SUI:36958, SUI:36959	Ward et al. 2020, Fig S29
Syn_1206_004_2	11	Clade 14	Synergus villosus A	1206_004_2	Acraspis villosa	Q. macrocarpa	USA:IL	Urbana_IL	MT124931		Ward et al. 2020, Fig S25
Syn_1206_004_3	11	Clade 14	Synergus villosus A	1206_004_3	Acraspis villosa	Q. macrocarpa	USA:IL	Urbana_IL			Ward et al. 2020, Fig S25
Syn_1135_108_5	12	Clade 15	Synergus magnus	1135_108_5	Amphibolips quercusjuglans	Q. falcata	USA:TN	Paris_TN	MT124918		Ward et al. 2020, Fig S26
Syn_1140_108_7	12	Clade 15	Synergus magnus	1140_108_7	Amphibolips quercusjuglans	Q. falcata	USA:TN	Jackson_TN	MT124920	SUI:36955	Ward et al. 2020, Fig S26
Syn_1137_110_2	13	Clade 15	Synergus magnus	1137_110_2	Amphibolips quercusjuglans	Q. velutina	USA:TN	Paris_TN	MT124919		Ward et al. 2020, Fig S26
Syn_636_023_5	14	Clade 12	Synergus sp. 2	636_023_5	Philonix fulvicollis	Q. macrocarpa	USA:KS	Konza_KS	MT124876		Ward et al. 2020, Fig S23
Syn_1105_003_5A	15	Clade 8a	Synergus oneratus C	1105_003_5A	Acraspis pezomachoides	Q. alba	USA:KY	Paducah_KY	MT124916		Ward et al. 2020, Fig S15, S16
Syn_1201_003_2	15	Clade 8a	Synergus oneratus C	1201_003_2	Acraspis pezomachoides	Q. alba	USA:OH	Blendon_Woods_OH	MT124930		Ward et al. 2020, Fig S15, S16
Syn_442_002_16B	15	Clade 8a	Synergus oneratus C	442_002_16B	Acraspis erinacei	Q. alba	USA:IA	Tiffin_IA	MT124830	SUI:36947	Ward et al. 2020, Fig S15, S16
Syn_442_002_2D	15	Clade 8a	Synergus oneratus C	442_002_2D	Acraspis erinacei	Q. alba	USA:IA	Tiffin_IA	MT124831	SUI:36947	Ward et al. 2020, Fig S15, S16
Syn_556_065_1	15	Clade 8b	Synergus oneratus C	556_065_1	Atrusca quercuscentricola	Q. stellata	USA:KY	Paducah_KY	MT124858	SUI:36948	Ward et al. 2020, Fig S17
Syn_500_011_6A	16	Clade 10	Synergus oneratus A	500_011_6A	Andricus quercusstrobilanus	Q. bicolor	USA:IA	Iowa_City_IA	MT124838	SUI:36950, SUI36951	Ward et al. 2020, Fig S19, S20
Syn_1553_005_1	16	N/A	Synergus oneratus A	1553_005_1	Andricus dimorphus	Q. macrocarpa	USA:IA	Lansing IA		1553-005-016; PSUC_FEM 000255502	Ward et al. 2020, Fig S19, S20
Syn_1196_023_1	17	Clade 11	Synergus oneratus B	1196_023_1	Philonix fulvicollis	Q. alba	USA:OH	Union_Township_OH	MT124929		Ward et al. 2020, Fig S21, S22
Syn_191_019_1	17	Clade 11	Synergus oneratus B	191_019_1	Disholcaspis quercusglobulus	Q. alba	USA:IA	Iowa_City_IA	MT124819		Ward et al. 2020, Fig S21, S22
Syn_462_023_3	17	Clade 11	Synergus oneratus B	462_023_3	Philonix fulvicollis	Q. muehlenbergii	USA:MO	Kimberling_City_MO	MT124834		Ward et al. 2020, Fig S21, S22
Syn_52_3_3b	17	Clade 11	Synergus oneratus B	52_3_3b	Philonix fulvicollis	Q. macrocarpa	USA:IA	Iowa_City_IA	MT124796	SUI:36952, SUI36953	Ward et al. 2020, Fig S21, S22
Syn_546_019_22	17	Clade 11	Synergus oneratus B	546_019_22	Disholcaspis quercusglobulus	Q. alba	USA:KY	Paducah_KY	MT124853		Ward et al. 2020, Fig S21, S22
Syn_566_023_1	17	Clade 11	Synergus oneratus B	566_023_1	Philonix fulvicollis	Q. prinoides	USA:TN	Whitsett_Park_TN	MT124861		Ward et al. 2020, Fig S21, S22
Syn_695_020_1	17	Clade 11	Synergus oneratus B	695_020_1	Disholcaspis quercusmamma	Q. macrocarpa	USA:IA	Iowa_City_IA	MT124890		Ward et al. 2020, Fig S21, S22
Syn_1467_125_1	18	N/A	Synergus ochreus	1467_125_1	Cynips conspicuus	Q. lobata	USA:CA	Folsom CA			Figure S6
Syn_698_999_10C	19	Clade 4	Synergus sp. 1	698_999_10C	Unknown q-macrocarpa-stem-swelling (Gallformers)	Q. macrocarpa	USA:IA	Iowa_City_IA	MT124893	SUI:36943	Ward et al. 2020, Fig S7, S8
Syn_1449_034_1	19	N/A	Synergus sp. 1	1449_034_1	Callirhytis clavula	Q. alba	USA:WI	Dodgeville, WI			Figure S7
Syn_1076_101_13A	20	Clade 6	Synergus nr. lignicola	1076_101_13A	Callirhytis quercusgemmaria	Q. rubra	USA:MI	Traverse_City_MI		SUI:36945	Ward et al. 2020, Fig S11, S12
Syn_1076_101_14A	20	Clade 6	Synergus nr. lignicola	1076_101_14A	Callirhytis quercusgemmaria	Q. rubra	USA:MI	Traverse_City_MI		SUI:36945	Ward et al. 2020, Fig S11, S12
Syn_542_069_1	21	Clade 7	Synergus lignicola	542_069_1	Callirhytis quercuspunctata	Q. rubra	USA:MO	St_Peters_MO	MT124851	SUI:36946	Ward et al. 2020, Fig S13, S14
Syn_832_041_3A	22	Clade 5	Synergus coniferae	832_041_3A	Callirhytis quercusventricosa	Q. imbricaria	USA:MO	St_louis_MO	MT124905	SUI:36944	Ward et al. 2020, Fig S9, S10
Syn_1081_006_3	23	Clade 1	Synergus laeviventris A	1081_006_3	Andricus quercusfrondosus	Q. alba	USA:MO	Cape_Girardeau_MO	MT124912	SUI:36940	Ward et al. 2020, Fig S1, S2
Syn_1221_006_1A	23	Clade 1	Synergus laeviventris A	1221_006_1A	Andricus quercusfrondosus	Q. bicolor	USA:IA	Iowa_City_IA	MT124933		Ward et al. 2020, Fig S1, S2
Syn_1221_006_2B	23	Clade 1	Synergus laeviventris A	1221_006_2B	Andricus quercusfrondosus	Q. bicolor	USA:IA	Iowa_City_IA	MT124934		Ward et al. 2020, Fig S1, S2
Syn_696_037_1A	23	Clade 1	Synergus laeviventris A	696_037_1A	Andricus pisiformis	Q. alba	USA:IA	Iowa_City_IA	MT124891		Ward et al. 2020, Fig S1, S2
Syn_791_045_11B	24	Clade 3	Synergus laeviventris B	791_045_11B	Amphibolips quercusostensackenii	Q. palustris	USA:IA	Iowa_City_IA	MT124900		Ward et al. 2020, Fig S5, S6
Syn_791_045_6A	24	Clade 3	Synergus laeviventris B	791_045_6A	Amphibolips quercusostensackenii	Q. palustris	USA:IA	Iowa_City_IA	MT124901		Ward et al. 2020, Fig S5, S6
Syn_1164_110_3A	25	Clade 3	Synergus laeviventris B	1164_110_3A	Amphibolips quercusjuglans	Q. palustris	USA:OH	Blacklick_Park_OH	MT124924	SUI:36942	Ward et al. 2020, Fig S5, S6
Syn_1175_111_3	25	Clade 3	Synergus laeviventris B	1175_111_3	Amphibolips cookii	Q. rubra	USA:PA	South_Park_PA	MT124925		Ward et al. 2020, Fig S5, S6
Syn_806_019_11A	26	Clade 2	Synergus laeviventris C	806_019_11A	Disholcaspis quercusglobulus	Q. alba	USA:IA	Tiffin_IA	MT124902		Ward et al. 2020, Fig S3, S4
Syn_1059_024_6	27	N/A	Synergus sp. 4	1059_024_6	Phylloteras poculum	Q. bicolor	USA:IA	Coralville, IA			Figure S8
Syn_1523_145_5	28	N/A	Synergus sp. 5	1523_145_5	Disholcaspis eldoradensis	Q. berberidifolia	USA:CA	Borrego Springs CA		1523-145-4; PSUC_FEM 000255503	Figure S9
Syn_1583_156_9	29	N/A	Synergus sp. 6	1583_156_9	Belonocnema kinseyi	Q. virginiana	USA:TX	Austin TX			Figure S10
Syn_122_020_13	N/A	Clade 26	Synergus campanula A	122-020-13	Dishlocaspis quercusmamma	Q. bicolor	USA:IA	Iowa_City_IA	MT124810		Ward et al. 2020, Fig S45, S46
Syn_536_019_1C	N/A	Clade 26	Synergus campanula A	536_019_1C	Disholcaspis quercusglobulus	Q. stellata	USA:MO	St_Louis_MO			Ward et al. 2020, Fig S45, S46
Syn_470_002_14	N/A	Clade 27	Synergus campanula C	470_002_14	Acraspis erinacei	Q. alba	USA:IA	Iowa_City_IA			Ward et al. 2020, Fig S45, S46
Syn_602_003_14B	N/A	Clade 27	Synergus campanula C	602_003_14B	Acraspis pezomachoides	Q. alba	USA:IL	Urbana IL			Ward et al. 2020, Fig S45, S46
Syn_601_002_5	N/A	Clade 16	Synergus erinacei A	601_002_5	Acraspis erinacei	Q. alba	USA:IL	Urbana_IL			Ward et al. 2020, Fig S27, S28
Syn_814_086_5	N/A	Clade 3	Synergus laeviventris B	814-086-5	Amphibolips quercusinanis	Q. rubra	USA: IA	Tiffin_IA	MT124903		Ward et al. 2020, Fig S5, S6
Syn_58_26_1	N/A	Clade 11	Synergus oneratus B	58_26_1	Acraspis quercushirta	Q. macrocarpa	USA:IA	Spirit_Lake_IA			Ward et al. 2020, Fig S21, S22
Syn_659_023_1	N/A	Clade 8b	Synergus oneratus C	659_023_1	Philonix fulvicollis	Q. alba	USA:IA	Tiffin_IA			Ward et al. 2020, Fig S17
Syn_538_066_1A	N/A	Clade 9	Synergus oneratus D	538_066_1A	Andricus biconicus	Q. stellata	USA:MO	St_Louis_MO			Ward et al. 2020, Fig S18
Syn_539_067_4	N/A	Clade 9	Synergus oneratus D	539_067_4	Andricus robustus	Q. stellata	USA:MO	St_Louis_MO			Ward et al. 2020, Fig S18
Syn_664_015_12A	N/A	Clade 13	Synergus villosus B	664_015_12A	Calllirhytis lanata	Q. rubra	USA:KS	Konza_KS			Ward et al. 2020, Fig S24
Syn_665_059_8B	N/A	Clade 13	Synergus villosus B	665_059_8B	Kokkocynips imbricariae	Q. rubra	USA:IA	Tiffin_IA			Ward et al. 2020, Fig S24
Syn_558_081_6B	N/A	Clade 19	Synergus walshii A	558_081_6B	Druon pattoni	Q. stellata	USA:KY	Paducah_KY			Ward et al. 2020, Fig S32, S33
Syn_650_061_2	N/A	Clade 19	Synergus walshii A	650_061_2	Druon quercusflocci	Q. alba	USA:IA	Iowa_City_IA			Ward et al. 2020, Fig S32, S33
An_quercuspetiolicola_861_042_23B		N/A	Andricus quercuspetiolicola	from Ward et al. 2022a	N/A	Q. bicolor	USA:IA	Iowa_City_IA
Ceroptres_cornigera_892674		N/A	Ceroptres cornigera	from Blaimer et al. 2020	Callirhytis quercuscornigera	Q. palustris	USA:IA	Lexington KY		USNMENT00892674
Diastrophus_turgidus_1322311		N/A	Diastrophus turgidus	from Blaimer et al. 2020			Canada	Ontario		USNMENT01322311
Neuroterus quercusverrucarum_1552_022_6		N/A	Neuroterus quercusverrucarum	from Ward et al. 2022a	N/A	Q. bicolor	USA:IA	Iowa_City_IA
Rhoophilus_loewi_1322293		N/A	Rhoophilus loewi	from Blaimer et al. 2020			South Africa	West Cape		USNMENT01322293
Synergus_sp1_1322283		N/A	Synergus	from Blaimer et al. 2020			Sweden	Tovetorp Field Station		USNMENT01322283
Synergus_sp2_1322294		N/A	Synergus	from Blaimer et al. 2020			USA:AZ	Cochise Co.: Florida Canyon		USNMENT01322294
Synergus_leviventris_960238		N/A	Synergus laeviventris	from Blaimer et al. 2020	not given	not given	USA	not given		USNMENT00960238
Synophrus_pilulae_961203		N/A	Synophrus pilulae	from Blaimer et al. 2020			Hungary	Csongrád		USNMENT00961203
