## Supplemental Table S2 for "Speciation in kleptoparasites of oak gall wasps often correlates with a shift into a new tree habitat, tree organ, or gall morphospace"

### Sheet: Sheet1
Table S2. Ceroptres samples (and five outgroups) used for phylogeny and species delimiation. "Final Species Assignment" combines molecular species delimitation based on both UCE and COI data (see methods). Genbank Accession numbers have been provided for new COI sequences. Voucher numbers are given for non-destructively sampled specimens.
Sample	UCE (SODA)	COI (# only)	Final Species Assignment	Specimen # or Source	Gall host species	Tree host	Collection (country:state)	collection location	COI Accession #	Voucher	Reference Image(s)
An_quercuspetiolicola_861_042_23B		N/A	Andricus quercuspetiolicola	from Ward et al. 2022a	N/A	Q. bicolor	USA:IA	Iowa_City_IA
AY368910.1 Ceroptres cerri cytochrome oxidase subunit I (COI) gene, partial cds; mitochondrial gene for mitochondrial product		47	C. cerri	from Nylander et al. (2004)	?	Q. cerris	Hungary	Hungary
EF486871.1 Ceroptres clavicornis voucher SPL_S34 cytochrome oxidase subunit I (COI) gene, partial cds; mitochondrial		46	C. clavicornis	from Acs et al. 2010	Andricus conglomeratus	Q. robur	Hungary	Hungary
Ceroptres_cornigera_892674	0		C. cornigera	from Blaimer et al. 2020	Callirhytis quercuscornigera	Q. palustris	USA:KY	Lexington KY		USNMENT00892674
EF486873.1 Ceroptres cornigera voucher SPL_S120 cytochrome oxidase subunit I (COI) gene, partial cds; mitochondrial		34	C. cornigera	from Acs et al. 2010	Callirhytis quercuscornigera	Q. palustris	USA:KY	Lexington KY	EF486873
MN935928.1 Ceroptres cf. lanigerae SL110 cytochrome c oxidase subunit I (COX1) gene, partial cds; mitochondrial		1	C. lanigerae	from Weinersmith et al. 2020	Bassettia pallida	Q. geminata	USA:FL	Inlet Beach FL	MN935928
Diastrophus_turgidus_1322311		N/A	Diastrophus turgidus	from Blaimer et al. 2020			Canada	Ontario		USNMENT01322311
Neuroterus quercusverrucarum_1552_022_6		N/A	Neuroterus quercusverrucarum	from Ward et al. 2022a	N/A	Q. bicolor	USA:IA	Iowa_City_IA
Rhoophilus_loewi_1322293		N/A	Rhoophilus loewi	from Blaimer et al. 2020			South Africa	West Cape		USNMENT01322293
Cer-1416-043-16A	10	38	Ceroptres sp. 10	1416-043-16A	Melikaiella tumifica	Q. rubra	USA:PA	Ambler PA	OR372078	PSUC_FEM 000255544	Figure S33
Cer-1416-043-16B		38	Ceroptres sp. 10	1416-043-16B	Melikaiella tumifica	Q. rubra	USA:PA	Ambler PA	OR372079
Cer-810-043-9A	10		Ceroptres sp. 10	810-043-9A	Melikaiella tumifica	Q. velutina	USA:IA	Tiffin IA			Figure S34
Cer-810-043-9B		38	Ceroptres sp. 10	810-043-9B	Melikaiella tumifica	Q. velutina	USA:IA	Tiffin IA	OR372032	PSUC_FEM 000255545
Cer-294-049-37A	11	40	Ceroptres sp. 11-12	294-049-37A	Callirhytis scitula	Q. imbricaria	USA:IA	Iowa City IA	OR371994		Figure S35
Cer-294-049-37B		40	Ceroptres sp. 11-12	294-049-37B	Callirhytis scitula	Q. imbricaria	USA:IA	Iowa City IA	OR371995	PSUC_FEM 000255547
Cer-528-049-4	12	40	Ceroptres sp. 11-12	528-049-4	Callirhytis scitula	Q. velutina	USA:IA	St. Peters MO	OR372009		Figure S37
Cer-528-049-5		40	Ceroptres sp. 11-12	528-049-5	Callirhytis scitula	Q. velutina	USA:IA	St. Peters MO	OR372010	PSUC_FEM 000255546
Cer-886-049-19A	11		Ceroptres sp. 11-12	886-049-19A	Callirhytis scitula	Q. palustris	USA:IA	Iowa City IA			Figure S36
Cer-886-049-19B		40	Ceroptres sp. 11-12	886-049-19B	Callirhytis scitula	Q. palustris	USA:IA	Iowa City IA	OR372048	PSUC_FEM 000255548
Cer-866-035-22	13	37	Ceroptres sp. 13	866-035-22	Loxaulus quercusmammula	Q. alba	USA:IA	Tiffin IA	OR372045		Figure S38
Cer-866-035-24	13		Ceroptres sp. 13	866-035-24	Loxaulus quercusmammula	Q. alba	USA:IA	Tiffin IA
Cer-1016-006-2		26	Ceroptres sp. 1-32-33-34	1016-006-2	Andricus quercusfrondosus	Q. bicolor	USA:IA	Iowa City IA	OR372061	PSUC_FEM 000255512
Cer-296-010-15		26	Ceroptres sp. 1-32-33-34	296-010-15	Andricus quercuspetiolicola	Q. alba	USA:IA	Iowa City IA	OR371996	PSUC_FEM 000255517
Cer-319-042-70A		26	Ceroptres sp. 1-32-33-34	319-042-70A	Andricus quercuspetiolicola	Q. bicolor	USA:IA	Tiffin IA	OR371998	PSUC_FEM 000255540
Cer-319-042-71	33		Ceroptres sp. 1-32-33-34	319-042-71	Andricus quercuspetiolicola	Q. bicolor	USA:IA	Tiffin IA			Figure S16
Cer-419-042-25	34		Ceroptres sp. 1-32-33-34	419-042-25	Andricus quercuspetiolicola	Q. bicolor	USA:IA	Iowa City IA			Figure S17
Cer-419-042-26A		26	Ceroptres sp. 1-32-33-34	419-042-26A	Andricus quercuspetiolicola	Q. bicolor	USA:IA	Iowa City IA	OR372008	PSUC_FEM 000255542
Cer-700-006-1	33		Ceroptres sp. 1-32-33-34	700-006-1	Andricus quercusfrondosus	Q. bicolor	USA:IA	Iowa City IA			Figure S15
Cer-700-006-4		26	Ceroptres sp. 1-32-33-34	700-006-4	Andricus quercusfrondosus	Q. bicolor	USA:IA	Iowa City IA	OR372029	PSUC_FEM 000255511
Cer-807-042-25		26	Ceroptres sp. 1-32-33-34	807-042-25	Andricus quercuspetiolicola	Q. bicolor	USA:IA	Tiffin IA	OR372030	PSUC_FEM 000255541
Cer-807-042-27	1	26	Ceroptres sp. 1-32-33-34	807-042-27	Andricus quercuspetiolicola	Q. bicolor	USA:IA	Tiffin IA	OR372031		Figure S12
Cer-852-042-43		26	Ceroptres sp. 1-32-33-34	852-042-43	Andricus quercuspetiolicola	Q. bicolor	USA:IA	Coralville IA	OR372035	PSUC_FEM 000255539
Cer-852-042-44	1	26	Ceroptres sp. 1-32-33-34	852-042-44	Andricus quercuspetiolicola	Q. bicolor	USA:IA	Coralville IA	OR372036		Figure S13
Cer-970-042-11	32	26	Ceroptres sp. 1-32-33-34	970-042-11	Andricus quercuspetiolicola	Q. bicolor	USA:IA	Iowa City IA	OR372056		Figure S14
Cer-671-083-2	14	28	Ceroptres sp. 14	671-083-2	Unknown q-macrocarpa-cells-under-bark (Gallformers)	Q. macrocarpa	USA:IL	Urbana IL	OR372026		Figure S39
Cer-671-083-3B		28	Ceroptres sp. 14	671-083-3B	Unknown q-macrocarpa-cells-under-bark (Gallformers)	Q. macrocarpa	USA:IL	Urbana IL	OR372027	PSUC_FEM 000255565
Cer-2-22-2	16		Ceroptres sp. 15-16	2-22-2	unidentified integral leaf gall	Q. macrocarpa	USA:IA	Spirit lake IA			Figure S42
Cer-369-053-26	15	21	Ceroptres sp. 15-16	369-053-26	Neuroterus quercusbatatus	Q. bicolor	USA:IA	Iowa City IA	OR372004		Figure S41
Cer-865-051-11	15	21	Ceroptres sp. 15-16	865-051-11	Callirhytis quercusfutilis	Q. alba	USA:IA	Tiffin IA	OR372043		Figure S40
Cer-899-051-20		21	Ceroptres sp. 15-16	899-051-20	Callirhytis quercusfutilis	Q. alba	USA:IA	Iowa City IA	OR372051	PSUC_FEM 000255549
Cer-1239-118-7	17	18	Ceroptres sp. 17	1239-118-7	Neuroterus quercusirregularis	Q. stellata	USA:TX	Austin TX	OR372072		Figure S43
Cer-1239-118-8A		18	Ceroptres sp. 17	1239-118-8A	Neuroterus quercusirregularis	Q. stellata	USA:TX	Austin TX	OR372073	PSUC_FEM 000255573
Cer-1245-118-3		18	Ceroptres sp. 17	1245-118-3	Neuroterus quercusirregularis	Q. stellata	USA:TX	Austin TX	OR372076	PSUC_FEM 000255574
Cer-1259-118-5		18	Ceroptres sp. 17	1259-118-5	Neuroterus quercusirregularis	Q. stellata	USA:TX	Austin TX	OR372077	PSUC_FEM 000255575
Cer-1184-051-5	18	6	Ceroptres sp. 18-19	1184-051-5	Callirhytis quercusfutilis	Q. alba	USA:IA	White Oak, PA	OR372067		Figure S44
Cer-899-051-18		6	Ceroptres sp. 18-19	899-051-18	Callirhytis quercusfutilis	Q. alba	USA:IA	Iowa City IA	OR372050	PSUC_FEM 000255550
Cer-963-051-13A	19	6	Ceroptres sp. 18-19	963-051-13A	Callirhytis quercusfutilis	Q. macrocarpa	USA:IA	Iowa City IA	OR372053		Figure S46
Cer-963-051-13B		6	Ceroptres sp. 18-19	963-051-13B	Callirhytis quercusfutilis	Q. macrocarpa	USA:IA	Iowa City IA	OR372054	PSUC_FEM 000255551
Cer-963-051-15	18	6	Ceroptres sp. 18-19	963-051-15	Callirhytis quercusfutilis	Q. macrocarpa	USA:IA	Iowa City IA	OR372055		Figure S45
Cer-1574-104-15	2		Ceroptres sp. 2	1574-104-15	Callirhytis pigra	Q. velutina	USA:IA	Vestal NY			Figure S18
Cer-1218-005-3		5	Ceroptres sp. 20	1218-005-3	Andricus dimorphus	Q. macrocarpa	USA:IA	Iowa City IA	OR372070	PSUC_FEM 000255508
Cer-1551-005-8	20	5	Ceroptres sp. 20	1551-005-8	Andricus dimorphus	Q. macrocarpa	USA:IA	Iowa City IA	OR372083		Figure S47
Cer-1551-005-9A		5	Ceroptres sp. 20	1551-005-9A	Andricus dimorphus	Q. macrocarpa	USA:IA	Iowa City IA	OR372084	PSUC_FEM 000255510
Cer-1553-005-14		5	Ceroptres sp. 20	1553-005-14	Andricus dimorphus	Q. macrocarpa	USA:IA	Lansing IA	OR372085	PSUC_FEM 000255509
Cer-166-008-1	20	5	Ceroptres sp. 20	166-008-1	Druon ignotum	Q. alba	USA:IA	Iowa City IA	OR371993		Figure S49
Cer-642-009-31B		5	Ceroptres sp. 20	642-009-31B	Andricus nigricens	Q. bicolor	USA:IA	Iowa City IA	OR372016	PSUC_FEM 000255516
Cer-645-005-2		5	Ceroptres sp. 20	645-005-2	Andricus dimorphus	Q. macrocarpa	USA:IA	Iowa City IA	OR372017	PSUC_FEM 000255507
Cer-645-005-3	20	5	Ceroptres sp. 20	645-005-3	Andricus dimorphus	Q. macrocarpa	USA:IA	Iowa City IA	OR372018		Figure S48
Cer-1578-153-1A	21	19	Ceroptres sp. 21	1578-153-1A	Neuroterus laurifoliae	Q. imbricaria	USA:IA	Iowa City IA	OR372093		Figure S50
Cer-1578-153-1B		19	Ceroptres sp. 21	1578-153-1B	Neuroterus laurifoliae	Q. imbricaria	USA:IA	Iowa City IA	OR372094	PSUC_FEM 000255576
Cer-1578-153-3	21	19	Ceroptres sp. 21	1578-153-3	Neuroterus laurifoliae	Q. imbricaria	USA:IA	Iowa City IA	OR372095		Figure S51
Cer-1219-014-2	22	20	Ceroptres sp. 22	1219-014-2	Callirhytis furva	Q. palustris	USA:IA	Iowa City IA	OR372071		Figure S52
Cer-1051-008-11B		11	Ceroptres sp. 23	1051-008-11B	Druon ignotum	Q. macrocarpa	USA:IA	Spirit Lake, IA	OR372062	PSUC_FEM 000255515
Cer-358-021-6		12	Ceroptres sp. 23	358-021-3B	Neuroterus saltarius	Q. macrocarpa	USA:IA	Iowa City IA	OR372001	PSUC_FEM 000255531
Cer-360-021-82A	23	11	Ceroptres sp. 23	360-021-82A	Neuroterus saltarius	Q. bicolor	USA:IA	Iowa City IA	OR372002		Figure S53
Cer-360-021-82B		12	Ceroptres sp. 23	360-021-82B	Neuroterus saltarius	Q. bicolor	USA:IA	Iowa City IA	OR372003	PSUC_FEM 000255530
Cer-652-008-4	23		Ceroptres sp. 23	652-008-4	Druon ignotum	Q. bicolor	USA:IA	Iowa City IA			Figure S54
Cer-667-062-1	24	13	Ceroptres sp. 24	667-062-1	Zopheroteras sphaerula	Q. rubra	USA:IA	Tiffin IA	OR372023		Figure S55
Cer-668-062-1	24	13	Ceroptres sp. 24	668-062-1	Zopheroteras sphaerula	Q. rubra	USA:IA	Tiffin IA	OR372025		Figure S56
Cer-662-082-1		7	Ceroptres sp. 25	662-082-1	Phylloteras rubinum	Q. alba	USA:IA	Iowa City IA	OR372021	PSUC_FEM 000255564
Cer-662-082-2	25	7	Ceroptres sp. 25	662-082-2	Phylloteras rubinum	Q. alba	USA:IA	Iowa City IA	OR372022		Figure S57
Cer-899-051-19	25		Ceroptres sp. 25	899-051-19	Callirhytis quercusfutilis	Q. alba	USA:IA	Iowa City IA			Figure S58
Cer-1442-001-4		25	Ceroptres sp. 26-27-28	1442-001-4	Acraspis quercushirta	Q. macrocarpa	USA:IA	Iowa City IA	OR372080	PSUC_FEM 000255505
Cer-1443-023-2A		25	Ceroptres sp. 26-27-28	1443-023-2A	Philonix fulvicollis	Q. macrocarpa	USA:IA	Iowa City IA	OR372081	PSUC_FEM 000255534
Cer-1456-001-2	26		Ceroptres sp. 26-27-28	1456-001-2	Acraspis quercushirta	Q. macrocarpa	USA:IA	Spring Green, WI			Figure S61
Cer-1566-002-4	27		Ceroptres sp. 26-27-28	1566-002-4	Acraspis erinacei	Q. alba	USA:NY	Vestal NY			Figure S63
Cer-1568-023-3A		23	Ceroptres sp. 26-27-28	1568-023-3A	Philonix fulvicollis	Q. alba	USA:NY	Vestal NY	OR372090	PSUC_FEM 000255535
Cer-1568-023-4	28	23	Ceroptres sp. 26-27-28	1568-023-4	Philonix fulvicollis	Q. alba	USA:NY	Vestal NY	OR372091		Figure S59
Cer-431-004-1	26		Ceroptres sp. 26-27-28	431-004-1	Acraspis villosa	Q. macrocarpa	USA:IA	Iowa City IA			Figure S62
Cer-591-023-1	27		Ceroptres sp. 26-27-28	591-023-1	Philonix fulvicollis	Q. alba	USA:TN	Knoxville TN			Figure S64
Cer-646-001-6	26	25	Ceroptres sp. 26-27-28	646-001-6	Acraspis quercushirta	Q. macrocarpa	USA:IA	Iowa City IA	OR372019		Figure S60
Cer-646-001-7B		25	Ceroptres sp. 26-27-28	646-001-7B	Acraspis quercushirta	Q. macrocarpa	USA:IA	Iowa City IA	OR372020	PSUC_FEM 000255504
Cer-648-023-1	28		Ceroptres sp. 26-27-28	648-023-1	Philonix fulvicollis	Q. alba	USA:IA	Iowa City IA			Figure S65
Cer-1078-102-1	3		Ceroptres sp. 3	1078-102-1	Callirhytis quercuspunctata sex	Q. rubra	USA:IA	Traverse City MI			Figure S21
Cer-1563-062-4		9	Ceroptres sp. 3	1563-062-4	Zopheroteras sphaerula	Q. rubra	USA:IA	Elkader IA	OR372086	PSUC_FEM 000255562
Cer-1563-062-5	3	9	Ceroptres sp. 3	1563-062-5	Zopheroteras sphaerula	Q. rubra	USA:IA	Elkader IA	OR372087		Figure S20
Cer-313-012-6		8	Ceroptres sp. 3	313-012-6	Melikaiella ostensackeni	Q. rubra	USA:IA	Iowa City IA	OR371997	PSUC_FEM 000255518
Cer-667-062-6		9	Ceroptres sp. 3	667-062-6	Zopheroteras sphaerula	Q. rubra	USA:IA	Tiffin IA	OR372024	PSUC_FEM 000255561
Cer-853-016-23		9	Ceroptres sp. 3	853-016-23	Melikaiella ostensackeni	Q. rubra	USA:IA	Coralville IA	OR372037	PSUC_FEM 000255529
Cer-993-097-13		10	Ceroptres sp. 3	993-097-13	Melikaiella ostensackeni	Q. palustris	USA:IA	Coralville IA	OR372057	PSUC_FEM 000255568
Cer-993-097-14	3	9	Ceroptres sp. 3	993-097-14	Melikaiella ostensackeni	Q. palustris	USA:IA	Coralville IA	OR372058		Figure S19
Cer-558-081-16	30	4	Ceroptres sp. 30a	558-081-16	Druon pattoni	Q. stellata	USA:IA	Peducah KY	OR372012		Figure S66
Cer-1014-055-1		17	Ceroptres sp. 30b	1014-055-1	Neuroterus quercusverrucarum	Q. alba	USA:IA	Iowa City IA	OR372059	PSUC_FEM 000255556
Cer-1014-055-2A	30	17	Ceroptres sp. 30b	1014-055-2A	Neuroterus quercusverrucarum	Q. alba	USA:IA	Iowa City IA	OR372060		Figure S67
Cer-1168-022-5A		17	Ceroptres sp. 30b	1168-022-5A	Neuroterus floccosus	Q. macrocarpa	USA:OH	Englewood OH	OR372066	PSUC_FEM 000255532
Cer-1210-022-13		17	Ceroptres sp. 30b	1210-022-13	Neuroterus floccosus	Q. macrocarpa	USA:IL	Crystal lake park/ Urbana IL	OR372069	PSUC_FEM 000255533
Cer-1243-117-22B	31	27	Ceroptres sp. 31	1243-117-22B	Andricus quercuspetiolicola	Q. stellata	USA:IA	Austin TX	OR372074		Figure S68
Cer-1243-117-30		27	Ceroptres sp. 31	1243-117-30	Andricus quercuspetiolicola	Q. stellata	USA:IA	Austin TX	OR372075	PSUC_FEM 000255572
Cer-860-007-28A	35	14	Ceroptres sp. 35	860-007-28A	Andricus foliaformis	Q. macrocarpa	USA:IA	Iowa City IA	OR372040		Figure S69
Cer-694-033-3	4	29	Ceroptres sp. 4	694-033-3	Neuroterus vesicula	Q. alba	USA:IA	Iowa City IA	OR372028		Figure S22
Cer-1450-051-8	5	2	Ceroptres sp. 5a	1450-051-8	Callirhytis quercusfutilis	Q. alba	USA:IA	Dodgeville, WI	OR372082		Figure S23
Cer-336-007-2A		33	Ceroptres sp. 5b	336-007-2A	Andricus foliaformis	Q. macrocarpa	USA:IA	Iowa City IA	OR371999	PSUC_FEM 000255513
Cer-336-007-3	5	33	Ceroptres sp. 5b	336-007-3	Andricus foliaformis	Q. macrocarpa	USA:IA	Iowa City IA	OR372000		Figure S24
Cer-860-007-31		33	Ceroptres sp. 5b	860-007-31	Andricus foliaformis	Q. macrocarpa	USA:IA	Iowa City IA	OR372041	PSUC_FEM 000255514
Cer-583-016-4A	6	30	Ceroptres sp. 6a	583-016-4A	Melikaiella ostensackeni	Q. palustris	USA:IA	Walton KY	OR372014		Figure S25
Cer-1076-101-17	6	36	Ceroptres sp. 6b	1076-101-17	Callirhytis quercusgemmaria	Q. rubra	USA:IA	Traverse City MI	OR372064		Figure S26
Cer-1076-101-18		36	Ceroptres sp. 6b	1076-101-18	Callirhytis quercusgemmaria	Q. rubra	USA:IA	Traverse City MI	OR372065	PSUC_FEM 000255570
Cer-887-041-3	6	43	Ceroptres sp. 6c	887-041-3	Callirhytis quercusventricosa	Q. palustris	USA:IA	Iowa City IA	OR372049		Figure S27
Cer-400-016-13		32	Ceroptres sp. 7-8-9	400-016-13	Melikaiella ostensackeni	Q. rubra	USA:IA	Traverse City MI	OR372005	PSUC_FEM 000255527
Cer-401-016-12	8	32	Ceroptres sp. 7-8-9	401-016-12	Melikaiella ostensackeni	Q. rubra	USA:IA	Traverse City MI	OR372006		Figure S30
Cer-401-016-13A		32	Ceroptres sp. 7-8-9	401-016-13A	Melikaiella ostensackeni	Q. rubra	USA:IA	Traverse City MI	OR372007	PSUC_FEM 000255523
Cer-840-016-73		32	Ceroptres sp. 7-8-9	840-016-73	Melikaiella ostensackeni	Q. velutina	USA:IA	Hannibal MO	OR372033	PSUC_FEM 000255528
Cer-843-016-25	7		Ceroptres sp. 7-8-9	843-016-25	Melikaiella ostensackeni	Q. rubra	USA:IA	Hannibal MO			Figure S29
Cer-843-016-26A		35	Ceroptres sp. 7-8-9	843-016-26A	Melikaiella ostensackeni	Q. rubra	USA:IA	Hannibal MO	OR372034	PSUC_FEM 000255521
Cer-856-016-20A		32	Ceroptres sp. 7-8-9	856-016-20A	Melikaiella ostensackeni	Q. palustris	USA:IA	Iowa City IA	OR372038	PSUC_FEM 000255526
Cer-856-016-21	9	32	Ceroptres sp. 7-8-9	856-016-21	Melikaiella ostensackeni	Q. palustris	USA:IA	Iowa City IA	OR372039		Figure S31
Cer-870-016-41A		32	Ceroptres sp. 7-8-9	870-016-41A	Melikaiella ostensackeni	Q. rubra	USA:IA	Iowa City IA	OR372046	PSUC_FEM 000255525
Cer-870-016-42	7	35	Ceroptres sp. 7-8-9	870-016-42	Melikaiella ostensackeni	Q. rubra	USA:IA	Iowa City IA	OR372047		Figure S28
Cer-933-016-18D		32	Ceroptres sp. 7-8-9	933-016-18D	Melikaiella ostensackeni	Q. palustris	USA:IA	St. Louis MO	OR372052	PSUC_FEM 000255524
Cer-933-016-7A	9		Ceroptres sp. 7-8-9	933-016-7A	Melikaiella ostensackeni	Q. palustris	USA:IA	St. Louis MO			Figure S32
Cer-1589-160-34A		3	Ceroptres sp. COI-A	1589-160-34A	Druon quercuslanigerum	Q. fusiformis	USA:IA	Kyle, TX	OR372096	PSUC_FEM 000255577
Cer-1589-160-35		3	Ceroptres sp. COI-A	1589-160-35	Druon quercuslanigerum	Q. fusiformis	USA:IA	Kyle, TX	OR372097	PSUC_FEM 000255578
Cer-862-013-27A		15	Ceroptres sp. COI-B	862-013-27A	Bassettia flavipes	Q. bicolor	USA:IA	Iowa City IA	OR372042	PSUC_FEM 000255520
Cer-1194-093-2C		16	Ceroptres sp. COI-C	1194-093-2C	Kokkocynips rileyi	Q. rubra	USA:IA	Union Township, OH	OR372068	PSUC_FEM 000255566
Cer-1564-59-2		16	Ceroptres sp. COI-C	1564-59-2	Kokkocynips imbricariae	Q. rubra	USA:IA	Marquette IA	OR372088	PSUC_FEM 000255560
Cer-577-056-2		22	Ceroptres sp. COI-D	577-056-2	Polystepha pilulae (Diptera: Cecidomyiidae)	Q. imbricaria	USA:NC	Asheville, NC	OR372013	PSUC_FEM 000255558
Cer-1566-002-3A		24	Ceroptres sp. COI-E	1566-002-3A	Acraspis erinacei	Q. alba	USA:NY	Vestal NY	OR372089	PSUC_FEM 000255506
Cer-1574-104-14		44	Ceroptres sp. COI-F	1574-104-14	Callirhytis pigra	Q. velutina	USA:IA	Vestal NY	OR372092	PSUC_FEM 000255571
Cer-1608-034-1A		45	Ceroptres sp. COI-G	1608-034-1A	Callirhytis clavula	Q. alba	USA:IA	Iowa City IA	OR372098	PSUC_FEM 000255536
Cer-542-069-37		42	Ceroptres sp. COI-H	542-069-37	Callirhytis quercuspunctata	Q. rubra	USA:IA	St. Peters MO	OR372011	PSUC_FEM 000255563
Cer-1075-100-6A		31	Ceroptres sp. COI-I	1075-100-6A	Callirhytis quercusgemmaria	Q. rubra	USA:IA	Traverse City, MI	OR372063	PSUC_FEM 000255569
Cer-866-035-21		39	Ceroptres sp. COI-J	866-035-21	Loxaulus quercusmammula	Q. alba	USA:IA	Tiffin IA	OR372044	PSUC_FEM 000255537
Cer-583-016-4B		41	Ceroptres sp. COI-K	583-016-4B	Melikaiella ostensackeni	Q. palustris	USA:KY	Walton KY	OR372015	PSUC_FEM 000255522
Synergus_sp1_1322283		N/A	Synergus	from Blaimer et al. 2020			Sweden	Tovetorp Field Station		USNMENT01322283
Synergus_sp2_1322294		N/A	Synergus	from Blaimer et al. 2020			USA:AZ	Cochise Co.: Florida Canyon		USNMENT01322294
Synophrus_pilulae_961203		N/A	Synophrus pilulae	from Blaimer et al. 2020			Hungary	Csongrád		USNMENT00961203
