## Supplemental Table S3 for "Speciation in kleptoparasites of oak gall wasps often correlates with a shift into a new tree habitat, tree organ, or gall morphospace"

### Sheet: klep_gallspace_fullcomparison_v
Table S3: Species and acronyms of kleptoparasite species, and the host gall wasp species they emerged from. Oak section, subsection and organ gall wasp species occur on, and traits of galls scored (1) if traits are present. For gall size: 1 represents small (0.5-3.9 mm) galls, 2, medium (4.9-9 mm) galls, and 3 large galls (> 10 mm)
Kleptoparasite species	Kleptoparasite Genus	Acro-nym	Dendro-gram clusters	Oak gall wasp species	Acro-nym	Oak section	Oak subsection	Generation	Organ	Polythalamous	Cluster	Size	Detachable	Spiny	Textured	Hairy	Wooly	Nectar	Bract	Fiber	Fleshy	Fleshy/Woody	Woody	Hollow
Cer_COI-A	Ceroptres	CA	B1	Druon quercuslanigerum	Dqla	Virentes	Virentes	Asexual	Leaf	0	1	2	1	0	0	0	1	0	0	0	0	0	0	0
Cer_COI-B	Ceroptres	CB	A4	Bassettia flavipes	Bfla	Quercus	Prinoideae	Sexual	Leaf	1	0	3	0	0	0	0	0	0	0	0	1	0	0	0
Cer_COI-C	Ceroptres	CC	B2	Kokkocynips imbricariae	Kimb	Lobatae	Coccineae	Asexual	Stem	0	0	2	1	0	0	0	0	0	0	0	0	1	0	0
Cer_COI-C	Ceroptres	CC	B2	Kokkocynips rileyi	Kril	Lobatae	Coccineae	Asexual	leaf	0	0	2	1	0	0	0	0	0	0	0	0	1	0	0
Cer_COI-E	Ceroptres	CE	A6	Acraspis erinacei	Aeri	Quercus	Albae	Asexual	Leaf	1	0	2	1	1	0	0	0	0	0	0	1	0	0	0
Cer_COI-F	Ceroptres	CF	A5	Callirhytis pigra	Cpig	Lobatae	Coccineae	Sexual	Leaf	1	0	2	0	0	0	0	0	0	0	0	1	0	0	0
Cer_COI-G	Ceroptres	CG	B2	Callirhytis clavula	Ccla	Quercus	Albae	Unknown	Stem	0	0	2	0	0	0	0	0	0	0	0	0	1	0	0
Cer_COI-H	Ceroptres	CH	A1	Callirhytis quercuspunctata	Cqpu.a	Lobatae	Coccineae	Asexual	Stem	1	0	3	0	0	1	0	0	0	0	0	0	0	1	0
Cer_COI-I	Ceroptres	Ci	B1	Callirhytis quercusgemmaria	Cqge	Lobatae	Coccineae	Asexual	Stem	0	1	1	1	0	0	0	0	1	0	0	0	1	0	0
Cer_COI-J	Ceroptres	CJ	A2	Loxaulus quercusmammula	Lmam	Quercus	Albae	Sexual	Stem	1	0	2	0	0	1	0	0	0	0	0	0	0	1	0
Cer_COI-K	Ceroptres	CK	A5	Melikaiella ostensackeni	Most	Lobatae	Palustres	Asexual	Leaf	1	0	2	0	0	0	0	0	0	0	0	1	0	0	0
Cer_sp._1-32-33-34	Ceroptres	C1	B2	Andricus quercusfrondosus	Aqfr	Quercus	Prinoideae	Sexual	Bud	0	1	2	1	0	0	0	0	0	1	0	0	1	0	0
Cer_sp._1-32-33-34	Ceroptres	C1	B2	Andricus quercuspetiolicola	Aqpe	Quercus	Albae+Prinoideae	Sexual	Petiole/Leaf	1	0	2	0	0	0	0	0	0	0	0	1	0	0	0
Cer_sp._10	Ceroptres	C10	A5	Melikaiella tumifica	Mtum	Lobatae	Coccineae	Sexual	Petiole/Leaf	1	0	2	0	0	0	0	0	0	0	0	1	0	0	0
Cer_sp._11-12	Ceroptres	C11	A1	Callirhytis scitula	Csci	Lobatae	Coccineae+Palustres+Phellos	Sexual	Stem	1	0	3	0	0	0	0	0	0	0	0	0	0	1	0
Cer_sp._13	Ceroptres	C13	A2	Loxaulus quercusmammula	Lmam	Quercus	Albae	Sexual	Stem	1	0	2	0	0	1	0	0	0	0	0	0	0	1	0
Cer_sp._14	Ceroptres	C14	A2	Unknown q-macrocarpa-cells-under-bark	UnkA	Quercus	Prinoideae	Unknown	Stem	1	0	1	0	0	0	0	0	0	0	0	0	0	1	0
Cer_sp._15-16	Ceroptres	C15	A4	Callirhytis quercusfutilis	Cqfu	Quercus	Albae	Sexual	Leaf	1	0	1	0	0	0	0	0	0	0	1	1	0	0	0
Cer_sp._15-16	Ceroptres	C15	A4	Neuroterus quercusbatatus	Nqba	Quercus	Prinoideae	Sexual	Stem	1	0	3	0	0	0	0	0	0	0	0	1	0	0	0
Cer_sp._17	Ceroptres	C17	A3	Neuroterus quercusirregularis	Nqir	Quercus	Stellatae	Sexual	Leaf	1	0	3	0	0	0	1	0	0	0	0	1	0	0	0
Cer_sp._18-19	Ceroptres	C18	A4	Callirhytis quercusfutilis	Cqfu	Quercus	Albae+Prinoideae	Sexual	Leaf	1	0	1	0	0	0	0	0	0	0	1	1	0	0	0
Cer_sp._2	Ceroptres	C2	A5	Callirhytis pigra	Cpig	Lobatae	Coccineae	Sexual	Leaf	1	0	2	0	0	0	0	0	0	0	0	1	0	0	0
Cer_sp._20	Ceroptres	C20	B1	Andricus dimorphus	Adim	Quercus	Prinoideae	Asexual	Leaf	0	1	1	1	0	1	0	0	0	0	0	0	1	0	0
Cer_sp._20	Ceroptres	C20	B1	Andricus nigricens	Anig	Quercus	Prinoideae	Asexual	Leaf	0	1	2	1	0	0	0	0	0	0	0	0	1	0	0
Cer_sp._20	Ceroptres	C20	B1	Druon ignotum	Dign	Quercus	Albae	Asexual	Leaf	0	1	1	1	0	0	0	1	0	0	0	0	0	0	0
Cer_sp._21	Ceroptres	C21	B1	Neuroterus laurifoliae	Nlau	Lobatae	Phellos	Asexual	Leaf	0	1	2	1	0	0	0	1	0	0	0	0	0	0	0
Cer_sp._22	Ceroptres	C22	B2	Callirhytis furva	Cfur	Lobatae	Palustres	Asexual	Leaf	0	1	1	1	0	0	0	1	0	0	0	1	0	0	0
Cer_sp._23	Ceroptres	C23	B2	Druon ignotum	Dign	Quercus	Prinoideae	Asexual	Leaf	0	1	1	1	0	0	0	1	0	0	0	0	0	0	0
Cer_sp._23	Ceroptres	C23	B2	Neuroterus saltarius	Nsal	Quercus	Prinoideae	Asexual	Leaf	0	0	1	1	0	0	0	0	0	0	0	0	0	0	0
Cer_sp._24	Ceroptres	C24	B2	Zopheroteras sphaerula	Zsph	Lobatae	Coccineae	Asexual	Leaf	0	0	1	1	0	0	0	0	0	0	0	1	0	0	0
Cer_sp._25	Ceroptres	C25	A6	Callirhytis quercusfutilis	Cqfu	Quercus	Albae	Sexual	Leaf	1	0	1	0	0	0	0	0	0	0	1	1	0	0	0
Cer_sp._25	Ceroptres	C25	A6	Phylloteras rubinum	Prub	Quercus	Albae	Asexual	Leaf	0	0	2	1	0	0	0	0	0	0	0	1	0	0	0
Cer_sp._26-27-28	Ceroptres	C26	B2	Acraspis erinacei	Aeri	Quercus	Albae	Asexual	Leaf	1	0	2	1	1	0	0	0	0	0	0	1	0	0	0
Cer_sp._26-27-28	Ceroptres	C26	B2	Acraspis quercushirta	Aqht	Quercus	Prinoideae	Asexual	Leaf	0	0	1	1	0	1	0	0	0	0	0	0	0	1	0
Cer_sp._26-27-28	Ceroptres	C26	B2	Acraspis villosa	Avil	Quercus	Prinoideae	Asexual	Leaf	0	0	2	1	1	0	0	0	0	0	0	1	0	0	0
Cer_sp._26-27-28	Ceroptres	C26	B2	Philonix fulvicollis	Pful	Quercus	Albae+Prinoideae	Asexual	Leaf	0	0	2	1	0	0	1	0	0	0	1	1	0	0	0
Cer_sp._3	Ceroptres	C3	B2	Callirhytis quercuspunctata	Cqpu.s	Lobatae	Coccineae	Sexual	Leaf	0	0	1	0	0	0	0	0	0	0	0	0	0	0	0
Cer_sp._3	Ceroptres	C3	B2	Melikaiella ostensackeni	Most	Lobatae	Coccineae+Palustres	Asexual	Leaf	1	0	2	0	0	0	0	0	0	0	0	1	0	0	0
Cer_sp._3	Ceroptres	C3	B2	Zopheroteras sphaerula	Zsph	Lobatae	Coccineae	Asexual	Leaf	0	0	1	1	0	0	0	0	0	0	0	1	0	0	0
Cer_sp._30a	Ceroptres	C30a	B1	Druon pattoni	Dpat	Quercus	Stellatae	Asexual	Leaf	0	1	2	1	0	0	0	1	0	0	0	0	0	0	0
Cer_sp._30b	Ceroptres	C30b	B2	Neuroterus floccosus	Nflo	Quercus	Prinoideae	Asexual	Leaf	0	0	1	0	0	0	0	1	0	0	0	0	0	0	0
Cer_sp._30b	Ceroptres	C30b	B2	Neuroterus quercusverrucarum	Nqve	Quercus	Albae	Asexual	Leaf	0	0	1	0	0	0	0	1	0	0	0	0	0	0	0
Cer_sp._31	Ceroptres	C31	A5	Andricus quercuspetiolicola	Aqpe	Quercus	Stellatae	Sexual	Petiole/Leaf	1	0	2	0	0	0	0	0	0	0	0	1	0	0	0
Cer_sp._35	Ceroptres	C35	A3	Andricus foliaformis	Afol	Quercus	Prinoideae	Sexual	Leaf	1	0	3	0	0	0	0	0	0	1	0	1	0	0	0
Cer_sp._4	Ceroptres	C4	B2	Neuroterus vesicula	Nves	Quercus	Albae	Sexual	Bud	0	0	1	1	0	0	0	0	0	0	0	0	0	0	0
Cer_sp._5a	Ceroptres	C5a	A4	Callirhytis quercusfutilis	Cqfu	Quercus	Albae	Sexual	Leaf	1	0	1	0	0	0	0	0	0	0	1	1	0	0	0
Cer_sp._5b	Ceroptres	C5b	A3	Andricus foliaformis	Afol	Quercus	Prinoideae	Sexual	Leaf	1	0	3	0	0	0	0	0	0	1	0	1	0	0	0
Cer_sp._6a	Ceroptres	C6a	A5	Melikaiella ostensackeni	Most	Lobatae	Palustres	Asexual	Leaf	1	0	2	0	0	0	0	0	0	0	0	1	0	0	0
Cer_sp._6b	Ceroptres	C6b	B1	Callirhytis quercusgemmaria	Cqge	Lobatae	Coccineae	Asexual	Stem	0	1	1	1	0	0	0	0	1	0	0	0	1	0	0
Cer_sp._6c	Ceroptres	C6c	B2	Callirhytis quercusventricosa	Cqve	Lobatae	Palustres	Asexual	Stem	0	1	2	1	0	0	1	0	0	0	0	1	0	0	0
Cer_sp._7-8-9	Ceroptres	C7	A5	Melikaiella ostensackeni	Most	Lobatae	Coccineae+Palustres	Asexual	Leaf	1	0	2	0	0	0	0	0	0	0	0	1	0	0	0
S_nr._lignicola	Synergus	Snl	B1	Callirhytis quercusgemmaria	Cqge	Lobatae	Coccineae	Asexual	Stem	0	1	1	1	0	0	0	0	1	0	0	0	1	0	0
S_villosus_B	Synergus	SvB	B1	Callirhytis lanata	Clan	Lobatae	Coccineae	Asexual	Leaf	0	1	2	1	0	0	0	1	0	0	0	0	0	0	0
S._campanula_A	Synergus	ScA	B1	Disholcaspis quercusglobulus	Dqgl	Quercus	Albae+Stellatae	Asexual	Stem	0	0	2	1	0	0	0	0	0	0	0	0	1	0	0
S._campanula_A	Synergus	ScA	B1	Disholcaspis quercusmamma	Dqma	Quercus	Prinoideae	Asexual	Stem	0	0	2	1	0	0	0	0	1	0	0	0	1	0	0
S._campanula_B	Synergus	ScB	B1	Andricus dimorphus	Adim	Quercus	Prinoideae	Asexual	Leaf	0	1	1	1	0	1	0	0	0	0	0	0	1	0	0
S._campanula_B	Synergus	ScB	B1	Andricus robustus	Arob	Quercus	Stellatae	Asexual	Leaf	0	1	1	1	0	1	0	0	0	0	0	1	0	0	0
S._campanula_C	Synergus	ScC	B2	Acraspis erinacei	Aeri	Quercus	Albae	Asexual	Leaf	1	0	2	1	1	0	0	0	0	0	0	1	0	0	0
S._campanula_C	Synergus	ScC	B2	Acraspis pezomachoides	Apez	Quercus	Albae	Asexual	Leaf	1	0	2	1	0	1	0	0	0	0	0	0	1	0	0
S._campanula_C	Synergus	ScC	B2	Disholcaspis quercusglobulus	Dqgl	Quercus	Albae	Asexual	Stem	0	0	2	1	0	0	0	0	0	0	0	0	1	0	0
S._coniferae	Synergus	Sc	B2	Callirhytis quercusventricosa	Cqve	Lobatae	Phellos	Asexual	Stem	0	1	2	1	0	0	1	0	0	0	0	1	0	0	0
S._erinacei_A	Synergus	SeA	B2	Acraspis erinacei	Aeri	Quercus	Albae	Asexual	Leaf	1	0	2	1	1	0	0	0	0	0	0	1	0	0	0
S._erinacei_A	Synergus	SeA	B2	Acraspis pezomachoides	Apez	Quercus	Albae	Asexual	Leaf	1	0	2	1	0	1	0	0	0	0	0	0	1	0	0
S._erinacei_B	Synergus	SeB	B2	Acraspis quercushirta	Aqht	Quercus	Prinoideae	Asexual	Leaf	0	0	1	1	0	1	0	0	0	0	0	0	0	1	0
S._laeviventris_A	Synergus	SlA	B1	Andricus pisiformis	Apis	Quercus	Albae	Asexual	Bud	0	0	1	1	0	0	0	0	0	0	0	0	0	0	0
S._laeviventris_A	Synergus	SlA	B1	Andricus quercusfrondosus	Aqfr	Quercus	Albae+Prinoideae	Sexual	Bud	0	1	2	1	0	0	0	0	0	1	0	0	1	0	0
S._laeviventris_B	Synergus	SlB	B2	Amphibolips cookii	Acoo	Lobatae	Coccineae	Asexual	Bud	0	0	2	1	0	0	0	0	0	0	1	0	0	0	1
S._laeviventris_B	Synergus	SlB	B2	Amphibolips quercusinanis	Aqin	Lobatae	Coccineae	Sexual	Leaf	0	0	3	1	0	0	0	0	0	0	1	0	0	0	1
S._laeviventris_B	Synergus	SlB	B2	Amphibolips quercusjuglans	Aqju	Lobatae	Palustres	Asexual	Acorn	0	0	3	1	0	0	0	0	0	0	0	0	1	0	0
S._laeviventris_B	Synergus	SlB	B2	Amphibolips quercusostensackenii	Aqos	Lobatae	Palustres	Sexual	Leaf	0	0	2	0	0	0	0	0	0	0	1	0	0	0	1
S._laeviventris_C	Synergus	SlC	B2	Disholcaspis quercusglobulus	Dqgl	Quercus	Albae	Asexual	Stem	0	0	2	1	0	0	0	0	0	0	0	0	1	0	0
S._lignicola	Synergus	Sl	A1	Callirhytis quercuspunctata	Cqpu.a	Lobatae	Coccineae	Asexual	Stem	1	0	3	0	0	1	0	0	0	0	0	0	0	1	0
S._magnus	Synergus	Sm	B2	Amphibolips quercusjuglans	Aqju	Lobatae	Coccineae+Phellos	Asexual	Acorn	0	0	3	1	0	0	0	0	0	0	0	0	1	0	0
S._ochreus	Synergus	Soc	B1	Cynips conspicuus	Ccon	Quercus	Dumosae	Asexual	Stem/Leaf	0	0	2	1	0	1	1	0	0	0	0	0	1	0	0
S._oneratus_A	Synergus	SoA	B1	Andricus dimorphus	Adim	Quercus	Prinoideae	Asexual	Leaf	0	1	1	1	0	1	0	0	0	0	0	0	1	0	0
S._oneratus_A	Synergus	SoA	B1	Andricus quercusstrobilanus	Aqst	Quercus	Prinoideae	Asexual	Petiole/Stem	0	1	2	1	0	0	0	0	0	0	0	0	1	0	0
S._oneratus_B	Synergus	SoB	B2	Acraspis quercushirta	Aqht	Quercus	Prinoideae	Asexual	Leaf	0	0	1	1	0	1	0	0	0	0	0	0	0	1	0
S._oneratus_B	Synergus	SoB	B2	Disholcaspis quercusglobulus	Dqgl	Quercus	Albae	Asexual	Stem	0	0	2	1	0	0	0	0	0	0	0	0	1	0	0
S._oneratus_B	Synergus	SoB	B2	Disholcaspis quercusmamma	Dqma	Quercus	Prinoideae	Asexual	Stem	0	0	2	1	0	0	0	0	1	0	0	0	1	0	0
S._oneratus_B	Synergus	SoB	B2	Philonix fulvicollis	Pful	Quercus	Albae+Prinoideae	Asexual	Leaf	0	0	2	1	0	0	1	0	0	0	1	1	0	0	0
S._oneratus_C	Synergus	SoC	B2	Acraspis erinacei	Aeri	Quercus	Albae	Asexual	Leaf	1	0	2	1	1	0	0	0	0	0	0	1	0	0	0
S._oneratus_C	Synergus	SoC	B2	Acraspis pezomachoides	Apez	Quercus	Albae	Asexual	Leaf	1	0	2	1	0	1	0	0	0	0	0	0	1	0	0
S._oneratus_C	Synergus	SoC	B2	Atrusca quercuscentricola	Aqce	Quercus	Stellatae	Asexual	Leaf	0	0	2	1	0	0	0	0	0	0	1	0	0	0	1
S._oneratus_C	Synergus	SoC	B2	Philonix fulvicollis	Pful	Quercus	Albae	Asexual	Leaf	0	0	2	1	0	0	1	0	0	0	1	1	0	0	0
S._oneratus_D	Synergus	SoD	B1	Andricus biconicus	Abic	Quercus	Stellatae	Asexual	Petiole	0	1	2	1	0	0	1	0	0	0	0	0	1	0	0
S._oneratus_D	Synergus	SoD	B1	Andricus robustus	Arob	Quercus	Stellatae	Asexual	Leaf	0	1	1	1	0	1	0	0	0	0	0	1	0	0	0
S._punctatus_A	Synergus	SpA	A6	Acraspis erinacei	Aeri	Quercus	Albae	Asexual	Leaf	1	0	2	1	1	0	0	0	0	0	0	1	0	0	0
S._punctatus_B	Synergus	SpB	B1	Andricus nigricens	Anig	Quercus	Prinoideae	Asexual	Leaf	0	1	2	1	0	0	0	0	0	0	0	0	1	0	0
S._villosus_A	Synergus	SvA	B2	Acraspis villosa	Avil	Quercus	Prinoideae	Asexual	Leaf	0	0	2	1	1	0	0	0	0	0	0	1	0	0	0
S._walshii_A	Synergus	SwA	B1	Druon ignotum	Dign	Quercus	Prinoideae	Asexual	Leaf	0	1	1	1	0	0	0	1	0	0	0	0	0	0	0
S._walshii_A	Synergus	SwA	B1	Druon pattoni	Dpat	Quercus	Stellatae	Asexual	Leaf	0	1	2	1	0	0	0	1	0	0	0	0	0	0	0
S._walshii_A	Synergus	SwA	B1	Druon quercuslanigerum	Dqla	Virentes	Virentes	Asexual	Leaf	0	1	2	1	0	0	0	1	0	0	0	0	0	0	0
S._walshii_A	Synergus	SwA	B1	Druon quercusflocci	Dqfl	Quercus	Albae	Asexual	Petiole/Leaf	0	1	2	1	0	0	0	1	0	0	0	0	0	0	0
S._walshii_B	Synergus	SwB	B2	Phylloteras poculum	Ppoc	Quercus	Prinoideae	Asexual	Leaf	0	0	1	1	0	0	0	0	0	0	0	1	0	0	0
S._walshii_B	Synergus	SwB	B2	Phylloteras volutellae	Pvol	Quercus+G57GG2:G107	Prinoideae	Asexual	Leaf	0	0	1	1	0	0	0	0	0	0	0	1	0	0	0
Synergus_sp.1	Synergus	Sp1	B2	Callirhytis clavula	Ccla	Quercus	Albae	Unknown	Stem	0	0	2	0	0	0	0	0	0	0	0	0	1	0	0
Synergus_sp.1	Synergus	Sp1	B2	Unknown q-macrocarpa-Stem-swelling	UnkB	Quercus	Prinoideae	Unknown	Stem	1	0	2	0	0	0	0	0	0	0	0	0	0	1	0
Synergus_sp.2	Synergus	Sp2	B2	Philonix fulvicollis	Pful	Quercus	Prinoideae	Asexual	Leaf	0	0	2	1	0	0	1	0	0	0	1	1	0	0	0
Synergus_sp.3	Synergus	Sp3	B2	Disholcaspis quercusglobulus	Dqgl	Quercus	Stellatae	Asexual	Stem	0	0	2	1	0	0	0	0	0	0	0	0	1	0	0
Synergus_sp.3	Synergus	Sp3	B2	Philonix fulvicollis	Pful	Quercus	Albae+Prinoideae	Asexual	Leaf	0	0	2	1	0	0	1	0	0	0	1	1	0	0	0
Synergus_sp.4	Synergus	Sp4	B2	Phylloteras poculum	Ppoc	Quercus	Prinoideae	Asexual	Leaf	0	0	1	1	0	0	0	0	0	0	0	1	0	0	0
Synergus_sp.5	Synergus	Sp5	B1	Disholcaspis eldoradensis	Deld	Quercus	Dumosae	Asexual	Stem	0	0	2	1	0	1	0	0	1	0	0	0	1	0	0
Synergus_sp.6	Synergus	Sp6	B1	Belonocnema kinseyi	Bkin	Virentes	Virentes	Asexual	Leaf	0	0	2	1	0	0	1	0	0	0	0	0	1	0	0
Synergus_sp.7	Synergus	Sp7	B2	Andricus kingi	Akin	Quercus	Dumosae	Asexual	Leaf	0	0	1	1	0	0	0	0	0	0	0	0	0	0	1
Synergus_sp.7	Synergus	Sp7	B2	Antron douglasii	Adou	Quercus	Dumosae	Asexual	Leaf	0	0	2	1	1	0	0	0	0	0	0	0	1	0	0
Synergus_sp.8	Synergus	Sp8	B2	Dryocosmus minusculus	Dmin	Lobatae	Agrifoliae	Asexual	Leaf	0	0	1	1	0	0	0	0	0	0	0	0	0	0	0
